# A novel pH-regulated, unusual 603 bp overlapping protein coding gene *pop* is encoded antisense to *ompA* in *Escherichia coli* O157:H7 (EHEC)

**DOI:** 10.1101/852251

**Authors:** Barbara Zehentner, Zachary Ardern, Michaela Kreitmeier, Siegfried Scherer, Klaus Neuhaus

## Abstract

Antisense transcription is well known in bacteria. However, translation of antisense RNAs is typically not considered, as the implied overlapping coding at a DNA locus is assumed to be highly improbable. Therefore, such overlapping genes are systematically excluded in prokaryotic genome annotation. Here we report an exceptional 603 bp long open reading frame completely embedded in antisense to the gene of the outer membrane protein *ompA*. Ribosomal profiling revealed translation of the mRNA and the protein was detected in Western blots. A σ^70^ promoter, transcription start site, Shine-Dalgarno motif and rho-independent terminator were experimentally validated. A pH-dependent phenotype conferred by the protein was shown in competitive overexpression growth experiments of a translationally arrested mutant *versus* wild type. We designate this novel gene *pop* (**p**H-regulated **o**verlapping **p**rotein-coding gene). Increasing evidence based on ribosome-profiling indicates translation of antisense RNA, suggesting that more overlapping genes of unknown function may exist in bacteria.
