## Supplemental Table 1 for "A novel pH-regulated, unusual 603 bp overlapping protein coding gene *pop* is encoded antisense to *ompA* in *Escherichia coli* O157:H7 (EHEC)"

### Sheet: supplementary table S1
		Ribosome profiling									RNASeq									Translatability
Strain	Genome	Sample	Chromosome	Position 1	Position 2	Strand	Feature	Read Count	RPKM	Coverage	Sample	Chromosome	Position 1	Position 2	Strand	Feature	Read Count	RPKM	Coverage	RCV
EDL933	GCF_000732965.1_ASM73296v1	RiboI SRR5266618	NZ_CP008957.1	1235288	1235740	+	ycbG	141	165.551	0.922737	RNAI SRR5266617	NZ_CP008957.1	1235288	1235740	+	ycbG	212	144.857	0.944812	1.14286
EDL933	GCF_000732965.1_ASM73296v1	RiboI SRR5266618	NZ_CP008957.1	1235816	1236856	-	ompA	24725	12632.7	0.998079	RNAI SRR5266617	NZ_CP008957.1	1235816	1236856	-	ompA	9758	2901.43	1	4.35396
EDL933	GCF_000732965.1_ASM73296v1	RiboI SRR5266618	NZ_CP008957.1	1236020	1236622	+	pop	99	87.323	0.364842	RNAI SRR5266617	NZ_CP008957.1	1236020	1236622	+	pop	93	47.7383	0.641791	1.8292
EDL933	GCF_000732965.1_ASM73296v1	RiboI SRR5266618	NZ_CP008957.1	1236662	1236892	+	DownstreamORF1A	0	0	0	RNAI SRR5266617	NZ_CP008957.1	1236662	1236892	+	DownstreamORF1A	3	4.01986	0.281385
EDL933	GCF_000732965.1_ASM73296v1	RiboI SRR5266618	NZ_CP008957.1	1236714	1236950	+	DownstreamORF1B	0	0	0	RNAI SRR5266617	NZ_CP008957.1	1236714	1236950	+	DownstreamORF1B	2	2.61206	0.164557
EDL933	GCF_000732965.1_ASM73296v1	RiboII SRR5266620	NZ_CP008957.1	1235288	1235740	+	ycbG	183	132.625	0.896247	RNAII SRR5266619	NZ_CP008957.1	1235288	1235740	+	ycbG	304	214.266	0.935982	0.618974
EDL933	GCF_000732965.1_ASM73296v1	RiboII SRR5266620	NZ_CP008957.1	1235816	1236856	-	ompA	15864	5003.04	1	RNAII SRR5266619	NZ_CP008957.1	1235816	1236856	-	ompA	5269	1616.06	1	3.09583
EDL933	GCF_000732965.1_ASM73296v1	RiboII SRR5266620	NZ_CP008957.1	1236020	1236622	+	pop	61	33.2112	0.466003	RNAII SRR5266619	NZ_CP008957.1	1236020	1236622	+	pop	61	32.2992	0.454395	1.02824
EDL933	GCF_000732965.1_ASM73296v1	RiboII SRR5266620	NZ_CP008957.1	1236662	1236892	+	DownstreamORF1A	0	0	0	RNAII SRR5266619	NZ_CP008957.1	1236662	1236892	+	DownstreamORF1A	1	1.38219	0.108225
EDL933	GCF_000732965.1_ASM73296v1	RiboII SRR5266620	NZ_CP008957.1	1236714	1236950	+	DownstreamORF1B	0	0	0	RNAII SRR5266619	NZ_CP008957.1	1236714	1236950	+	DownstreamORF1B	1	1.34719	0.07173
Sakai	GCF_000008865.1_ASM886v1	Ribo-LBI	NC_002695.1	1147956	1148408	+	ycbG	112	50.542	0.735099	RNA-LBI	NC_002695.1	1147956	1148408	+	ycbG	26	84.1803	0.843267	0.600402
Sakai	GCF_000008865.1_ASM886v1	Ribo-LBI	NC_002695.1	1148484	1149524	-	ompA	26559	5215.47	1	RNA-LBI	NC_002695.1	1148484	1149524	-	ompA	2343	3301.09	1	1.57992
Sakai	GCF_000008865.1_ASM886v1	Ribo-LBI	NC_002695.1	1148688	1149290	+	pop	54	18.3067	0.502487	RNA-LBI	NC_002695.1	1148688	1149290	+	pop	7	17.0261	0.220564	1.07521
Sakai	GCF_000008865.1_ASM886v1	Ribo-LBI	NC_002695.1	1149330	1149560	+	DownstreamORF1A	1	0.884954	0.0952381	RNA-LBI	NC_002695.1	1149330	1149560	+	DownstreamORF1A	0	0	0
Sakai	GCF_000008865.1_ASM886v1	Ribo-LBI	NC_002695.1	1149382	1149618	+	DownstreamORF1B	1	0.86255	0.092827	RNA-LBI	NC_002695.1	1149382	1149618	+	DownstreamORF1B	0	0	0
Sakai	GCF_000008865.1_ASM886v1	Ribo-LBII	NC_002695.1	1147956	1148408	+	ycbG	70	52.7409	0.816777	RNA-LBII	NC_002695.1	1147956	1148408	+	ycbG	37	63.3892	0.935982	0.832017
Sakai	GCF_000008865.1_ASM886v1	Ribo-LBII	NC_002695.1	1148484	1149524	-	ompA	14965	4906.52	1	RNA-LBII	NC_002695.1	1148484	1149524	-	ompA	4379	3264.65	1	1.50292
Sakai	GCF_000008865.1_ASM886v1	Ribo-LBII	NC_002695.1	1148688	1149290	+	pop	12	6.79222	0.33665	RNA-LBII	NC_002695.1	1148688	1149290	+	pop	8	10.2964	0.222222	0.659669
Sakai	GCF_000008865.1_ASM886v1	Ribo-LBII	NC_002695.1	1149330	1149560	+	DownstreamORF1A	0	0	0	RNA-LBII	NC_002695.1	1149330	1149560	+	DownstreamORF1A	0	0	0
Sakai	GCF_000008865.1_ASM886v1	Ribo-LBII	NC_002695.1	1149382	1149618	+	DownstreamORF1B	1	1.44012	0.0970464	RNA-LBII	NC_002695.1	1149382	1149618	+	DownstreamORF1B	0	0	0
LF82	GCF_000284495.1_ASM28449v1	Ribo-anaerobicI	NC_011993.1	970287	970739	+	ycbG	48	43.6866	0.637969	RNA-anaerobicI	NC_011993.1	970287	970739	+	ycbG	257	47.0534	1	0.928447
LF82	GCF_000284495.1_ASM28449v2	Ribo-anaerobicI	NC_011993.1	970817	971857	-	ompA	25410	10063.7	1	RNA-anaerobicI	NC_011993.1	970817	971857	-	ompA	166673	13279.2	1	0.757854
LF82	GCF_000284495.1_ASM28449v3	Ribo-anaerobicI	NC_011993.1	971021	971623	+	pop	4	2.73494	0.150912	RNA-anaerobicI	NC_011993.1	971021	971623	+	pop	8	1.10034	0.225539	2.48554
LF82	GCF_000284495.1_ASM28449v4	Ribo-anaerobicI	NC_011993.1	971663	971893	+	DownstreamORF1A	1	1.78481	0.0952381	RNA-anaerobicI	NC_011993.1	971663	971893	+	DownstreamORF1A	0	0	0
LF82	GCF_000284495.1_ASM28449v5	Ribo-anaerobicI	NC_011993.1	971760	971996	+	DownstreamORF1B	0	0	0	RNA-anaerobicI	NC_011993.1	971760	971996	+	DownstreamORF1B	1	0.349951	0.0970464
LF82	GCF_000284495.1_ASM28449v1	Ribo-anaerobicII	NC_011993.1	970287	970739	+	ycbG	272	49.8909	0.830022	RNA-anaerobicII	NC_011993.1	970287	970739	+	ycbG	404	44.0813	0.927152	1.13179
LF82	GCF_000284495.1_ASM28449v2	Ribo-anaerobicII	NC_011993.1	970817	971857	-	ompA	198627	15854	1	RNA-anaerobicII	NC_011993.1	970817	971857	-	ompA	331199	15725.7	1	1.00816
LF82	GCF_000284495.1_ASM28449v3	Ribo-anaerobicII	NC_011993.1	971021	971623	+	pop	12	1.65354	0.233831	RNA-anaerobicII	NC_011993.1	971021	971623	+	pop	52	4.26243	0.386401	0.387934
LF82	GCF_000284495.1_ASM28449v4	Ribo-anaerobicII	NC_011993.1	971663	971893	+	DownstreamORF1A	0	0	0	RNA-anaerobicII	NC_011993.1	971663	971893	+	DownstreamORF1A	2	0.427946	0.155844
LF82	GCF_000284495.1_ASM28449v5	Ribo-anaerobicII	NC_011993.1	971760	971996	+	DownstreamORF1B	0	0	0	RNA-anaerobicII	NC_011993.1	971760	971996	+	DownstreamORF1B	1	0.208556	0.14346
MG1655	GCF_000005845.2_ASM584v2	ERR618775	NC_000913.3	1018485	1018937	+	ycbG	139	50.1579	0.935982	ERR618773	NC_000913.3	1018485	1018937	+	ycbG	464	67.1216	1	0.747269
MG1655	GCF_000005845.2_ASM584v2	ERR618775	NC_000913.3	1019013	1020053	-	ompA	119135	18707.3	1	ERR618773	NC_000913.3	1019013	1020053	-	ompA	115030	7241.07	1	2.5835
MG1655	GCF_000005845.2_ASM584v2	ERR618775	NC_000913.3	1019217	1019819	+	pop	2	0.54217	0.053068	ERR618773	NC_000913.3	1019217	1019819	+	pop	9	0.978065	0.31675	0.554329
MG1655	GCF_000005845.2_ASM584v2	ERR618775	NC_000913.3	1019859	1020089	+	DownstreamORF1A	0	0	0	ERR618773	NC_000913.3	1019859	1020089	+	DownstreamORF1A	1	0.283681	0.116883
MG1655	GCF_000005845.2_ASM584v2	ERR618775	NC_000913.3	1019911	1020147	+	DownstreamORF1B	0	0	0	ERR618773	NC_000913.3	1019911	1020147	+	DownstreamORF1B	1	0.276499	0.113924
MG1655	GCF_000005845.2_ASM584v2	ERR618771	NC_000913.3	1018485	1018937	+	ycbG	1693	82.9593	1	ERR618774	NC_000913.3	1018485	1018937	+	ycbG	1363	90.9622	1	0.912019
MG1655	GCF_000005845.2_ASM584v2	ERR618771	NC_000913.3	1019013	1020053	-	ompA	991725	21146.9	1	ERR618774	NC_000913.3	1019013	1020053	-	ompA	250231	7266.97	1	2.91
MG1655	GCF_000005845.2_ASM584v2	ERR618771	NC_000913.3	1019217	1019819	+	pop	3	0.110436	0.104478	ERR618774	NC_000913.3	1019217	1019819	+	pop	43	2.15583	0.66335	0.0512267
MG1655	GCF_000005845.2_ASM584v2	ERR618771	NC_000913.3	1019859	1020089	+	DownstreamORF1A	2	0.192187	0.12987	ERR618774	NC_000913.3	1019859	1020089	+	DownstreamORF1A	4	0.523493	0.298701
MG1655	GCF_000005845.2_ASM584v2	ERR618771	NC_000913.3	1019911	1020147	+	DownstreamORF1B	2	0.187322	0.126582	ERR618774	NC_000913.3	1019911	1020147	+	DownstreamORF1B	3	0.38268	0.21519
