## Supplemental Table 2 for "A novel pH-regulated, unusual 603 bp overlapping protein coding gene *pop* is encoded antisense to *ompA* in *Escherichia coli* O157:H7 (EHEC)"

### Sheet: supplementary table S2
strain	start	stop	strand	total score	coding potential	start score	start codon	RBS motif	spacer	RBS score	upstream score	type score	GC content
EHEC EDL933	1235822	1236622	+	14.37	26.57	-12.20	TTG	GGA/GAG/AGG	5-10bp	2.57	-1.97	-12.79	0.552
	1236020	1236622	+	-8.00	12.90	-20.90	TTG	3Base/5BMM	13-15bp	-6.49	-1.62	-12.79	0.557
	1236215	1236622	+	-31.46	-17.59	-13.87	GTG	GGA/GAG/AGG	3-4bp	-8.08	1.11	-6.40	0.566
	1236341	1236622	+	-27.86	-20.06	-7.80	GTG	GGA/GAG/AGG	5-10bp	2.57	-3.46	-6.40	0.535
	1236449	1236622	+	-44.94	-30.97	-13.97	GTG	4Base/6BMM	13-15bp	-2.45	-1.66	-9.36	0.511
Shigella	996209	996364	-	-45.53	-32.96	-12.57	GTG	None	None	-8.18	0.49	-4.39	0.558
	996209	996397	-	-38.78	-32.36	-6.42	GTG	4Base/6BMM	13-15bp	-1.67	-0.64	-3.61	0.540
	996209	996505	-	-27.65	-23.66	-3.99	GTG	GGA/GAG/AGG	5-10bp	2.31	-3.11	-2.69	0.542
	996209	996631	-	-27.26	-18.30	-8.96	GTG	None	None	-5.00	-0.77	-2.69	0.567
	996209	996826	-	-3.54	15.83	-19.37	TTG	None	None	-5.00	-3.18	-11.18	0.560
	996209	997024	-	23.26	33.37	-10.11	TTG	GGA/GAG/AGG	5-10bp	2.31	-1.24	-11.18	0.556
Klebsiella	1612552	1613646	+	31.93	50.39	-18.47	TTG	None	None	-7.78	0.24	-10.93	0.567
	1612744	1613646	+	4.56	25.19	-20.62	TTG	3Base/5BMM	13-15bp	-7.64	-2.05	-10.93	0.571
	1612939	1613646	+	-12.53	-9.93	-2.60	GTG	GGA/GAG/AGG	5-10bp	2.36	2.08	-6.54	0.582
	1613173	1613646	+	-26.61	-17.70	-8.92	GTG	GGA/GAG/AGG	11-12bp	-1.35	-0.53	-6.54	0.561
	1613491	1613646	+	-76.84	-53.31	-23.53	GTG	None	None	-12.71	0.36	-10.69	0.538
Enterobacter	2728537	2728710	-	-60.66	-47.88	-12.78	GTG	GGA/GAG/AGG	11-12bp	-2.27	-1.15	-8.86	0.580
	2728537	2728947	-	-16.60	-6.23	-10.37	GTG	GGA/GAG/AGG	3-4bp	-5.19	1.38	-6.06	0.582
	2728537	2729142	-	12.89	29.43	-16.53	TTG	3Base/5BMM	13-15bp	-5.87	-0.68	-9.99	0.559
	2728537	2729334	-	43.76	61.06	-17.30	TTG	None	None	-7.43	0.12	-9.99	0.545
