## Supplemental Table 3 for "A novel pH-regulated, unusual 603 bp overlapping protein coding gene *pop* is encoded antisense to *ompA* in *Escherichia coli* O157:H7 (EHEC)"

### Sheet: supplementary table S3
Primer no.	name	sequence (5' -> 3')
1	pop+AG788FmutS	TAGTTGTTCTAGGTTACACCG
2	pop+AG788RmutS	CGGTGTAACCTAGAACAACTA
3	pop+AG1F-ApaI	ATAGGGCCCTTGGATGATAACGAGGCGCA
4	pop+AG1221R-SpeI	GGACTAGTGATTGTTCAGCTGATTGAAG
5	pop+AG578Fseq	TGGGTGTTTCCTACCGTTTC
6	pop+AG1004Rseq	TTCGATCTCTACGCGACGAT
7	pMRS Primer F	GACACTGAATACGGGGCAAC
8	pMRS Primer R	CTTATCGATGATAAGCTGTC
9	pop+1F-NcoI	GATCCATGGGGCGGCTGAGTTACAACGTCT
10	pop+782R-PstI	ATCTGCAGTTAGGTCGTATGCCGTACAA
11	pBAD Primer F	CAGAAAAGTCCACATTGATT
12	pBAD Primer R	TGATTTAATCTGTATCAGGC
13	pop+780R-HindIII	ATCAAGCTTCGGTCGTATGCCGTACAAAG
14	SPA-tag-F-HindIII	ATCAAGCTTACAAGAGAAGATGGAAAAAGAATTTCATAGCCGTCTCAGCAGCCAACCGCTTTAAGAAAATCTCATCCTCCGGGGCACTTGATTATGATATTCCAACTACTGCTAGCGAGA
15	SPA-tag-R-SalI	TTCGTCGACCTACTTGTCATCGTCATCCTTGTAGTCGATGTCATGATCTTTATAATCACCGTCATGGTCTTTGTAGTCGAGCTCACCCTGAAAATACAAATTCTCGCTAGCAGTAGTTGG
16	SPA-1F-HindIII	ATCAAGCTTACAAGAGAAGA
17	SPA-198R-SalI	TTCGTCGACCTACTTGTCAT
18	promoter-pop-77F-SalI	AGTGTCGACCGAAAGTCAGTTCAATTTAC
19	promoter-pop+25R-EcoRI	AGCGTGAATTCGATCGAAGTTAAAGGTATC
20	pProbe-NT-R	CGTATGTTGCATCACCTTCA
21	16SrDNA-F	AATGTTGGGTTAAGTCCCGC
22	16SrDNA-R	GGAGGTGATCCAACCGCAGG
23	RTPCR-ycgB-F	AGTGTCGACCGAAAGTCAGTTCAATTTAC
24	RTPCR-pop-F	TTCGATCTCTACGCGACGAT
25	RTPCR-pop-R	TGGGTGTTTCCTACCGTTTC
26	RTPCRterminator-pop-F	CGGTGTAACCTAGAACAACTA
27	RTPCRterminator-dORF-R	ATAGGGCCCTTGGATGATAACGAGGCGCA
28	RTPCRterminator-stemloop-R	TACGTTGTAGACTTTACATC
Bacterial strain	characteristics	reference
Escherichia coli O157:H7 EDL933	wild type, outbreak strain, obtained from Collection de I´Institute Pasteur (CIP 106327)	Perna et al., 2001
Escherichia coli O157:H7 EDL933 Δpop	translational arrested mutation of pop	this study
Escherichia coli Top10		Invitrogen
Escherichia coli CC118		Manoil and Beckwith, 1985
Escherichia coli SM10λpir		Miller and Mekalanos, 1988
Plasmid	characteristics	reference
pBAD/myc-HisC	derivate of pBR322, araBAD promoter, myc C-tag and his-tag fusion, AmpR	Invitrogen
pBAD+pop	untagged Pop for overexpression	this study
pBAD+Δpop	untagged Pop for overexpression	this study
pBAD/SPA	derivate of pBR322, araBAD promoter, C terminal SPA-tag fusion, AmpR	this study
pBAD/SPA+pop	SPA-tagged Pop for Western Blot	this study
pSLTS	derivative of pKDTS	Kim et al., 2014
pMRS101		Sarker and Cornelis, 1997
pProbe-NT		Miller et al., 2000
pProbe-NT+promoter-pop		this study
