## Supplemental Table 4 for "A novel pH-regulated, unusual 603 bp overlapping protein coding gene *pop* is encoded antisense to *ompA* in *Escherichia coli* O157:H7 (EHEC)"

### Sheet: supplementary table S4
Cultivation stressors	Concentration
L-malic acid	4 mM
acetic acid	4 mM
malonic acid	4 mM
butyric acid	4 mM
NaOH	4 mM
200 mM bicine (pH 9.1)	75-100 mM
200 mM MOPS (pH 7.4)	100 mM
200 mM MES (pH 5.8)	100 mM
Antibiotics	Concentration
ampicillin	100 µg/ml
kanamycin	30-100 µg/ml
streptomycin	30 µg/ml
Media supplements	Concentration
arabinose	0.002-0.02 %
saccharose	10 %
